# Targeting the PI5P4K lipid kinase family in cancer using novel covalent inhibitors

**DOI:** 10.1101/819961

**Authors:** Sindhu Carmen Sivakumaren, Hyeseok Shim, Tinghu Zhang, Fleur M. Ferguson, Mark R. Lundquist, Christopher M. Browne, Hyuk-Soo Seo, Marcia N. Paddock, Theresa D. Manz, Baishan Jiang, Ming-Feng Hao, Pranav Krishnan, Diana G. Wang, T. Jonathan Yang, Nicholas P. Kwiatkowski, Scott B. Ficarro, James M. Cunningham, Jarrod A. Marto, Sirano Dhe-Paganon, Lewis C. Cantley, Nathanael S. Gray

## Abstract

The PI5P4Ks have been demonstrated to be important for cancer cell proliferation and other diseases. However, the therapeutic potential of targeting these kinases is understudied due to a lack of potent, specific small molecules available. Here we present the discovery and characterization of a novel pan-PI5P4K inhibitor, THZ-P1-2, that covalently targets cysteines on a disordered loop in PI5P4Kα/β/γ. THZ-P1-2 demonstrates cellular on-target engagement with limited off-targets across the kinome. AML/ALL cell lines were sensitive to THZ-P1-2, consistent with PI5P4K’s reported role in leukemogenesis. THZ-P1-2 causes autophagosome clearance defects and upregulation in TFEB nuclear localization and target genes, disrupting autophagy in a covalent-dependent manner and phenocopying the effects of PI5P4K genetic deletion. Our studies demonstrate that PI5P4Ks are tractable targets, with THZ-P1-2 as a useful tool to further interrogate the therapeutic potential of PI5P4K inhibition and inform drug discovery campaigns for these lipid kinases in cancer metabolism and other autophagy-dependent disorders.
