## Supplemental Data 1. DiscoverX kinome selectivity list for THZ-P1-2 for "Targeting the PI5P4K lipid kinase family in cancer using novel covalent inhibitors"

Compound Name	Ambit Gene Symbol	Percent Control	Compound Concentration (nM)
THZ-P1-2	AAK1	100	1000
THZ-P1-2	ABL1(E255K)-phosphorylated	21	1000
THZ-P1-2	ABL1(F317I)-nonphosphorylated	93	1000
THZ-P1-2	ABL1(F317I)-phosphorylated	100	1000
THZ-P1-2	ABL1(F317L)-nonphosphorylated	71	1000
THZ-P1-2	ABL1(F317L)-phosphorylated	44	1000
THZ-P1-2	ABL1(H396P)-nonphosphorylated	5.8	1000
THZ-P1-2	ABL1(H396P)-phosphorylated	6.6	1000
THZ-P1-2	ABL1(M351T)-phosphorylated	12	1000
THZ-P1-2	ABL1(Q252H)-nonphosphorylated	24	1000
THZ-P1-2	ABL1(Q252H)-phosphorylated	20	1000
THZ-P1-2	ABL1(T315I)-nonphosphorylated	93	1000
THZ-P1-2	ABL1(T315I)-phosphorylated	100	1000
THZ-P1-2	ABL1(Y253F)-phosphorylated	2.4	1000
THZ-P1-2	ABL1-nonphosphorylated	13	1000
THZ-P1-2	ABL1-phosphorylated	8.1	1000
THZ-P1-2	ABL2	36	1000
THZ-P1-2	ACVR1	94	1000
THZ-P1-2	ACVR1B	100	1000
THZ-P1-2	ACVR2A	94	1000
THZ-P1-2	ACVR2B	91	1000
THZ-P1-2	ACVRL1	90	1000
THZ-P1-2	ADCK3	77	1000
THZ-P1-2	ADCK4	97	1000
THZ-P1-2	AKT1	95	1000
THZ-P1-2	AKT2	95	1000
THZ-P1-2	AKT3	100	1000
THZ-P1-2	ALK	92	1000
THZ-P1-2	ALK(C1156Y)	93	1000
THZ-P1-2	ALK(L1196M)	71	1000
THZ-P1-2	AMPK-alpha1	93	1000
THZ-P1-2	AMPK-alpha2	100	1000
THZ-P1-2	ANKK1	97	1000
THZ-P1-2	ARK5	83	1000
THZ-P1-2	ASK1	100	1000
THZ-P1-2	ASK2	95	1000
THZ-P1-2	AURKA	99	1000
THZ-P1-2	AURKB	100	1000
THZ-P1-2	AURKC	83	1000
THZ-P1-2	AXL	92	1000
THZ-P1-2	BIKE	89	1000
THZ-P1-2	BLK	34	1000
THZ-P1-2	BMPR1A	89	1000
THZ-P1-2	BMPR1B	97	1000
THZ-P1-2	BMPR2	100	1000
THZ-P1-2	BMX	81	1000
THZ-P1-2	BRAF	96	1000
THZ-P1-2	BRAF(V600E)	100	1000
THZ-P1-2	BRK	6.6	1000
THZ-P1-2	BRSK1	99	1000
THZ-P1-2	BRSK2	95	1000
THZ-P1-2	BTK	96	1000
THZ-P1-2	BUB1	95	1000
THZ-P1-2	CAMK1	93	1000
THZ-P1-2	CAMK1B	100	1000
THZ-P1-2	CAMK1D	93	1000
THZ-P1-2	CAMK1G	100	1000
THZ-P1-2	CAMK2A	93	1000
THZ-P1-2	CAMK2B	100	1000
THZ-P1-2	CAMK2D	100	1000
THZ-P1-2	CAMK2G	100	1000
THZ-P1-2	CAMK4	97	1000
THZ-P1-2	CAMKK1	96	1000
THZ-P1-2	CAMKK2	94	1000
THZ-P1-2	CASK	92	1000
THZ-P1-2	CDC2L1	94	1000
THZ-P1-2	CDC2L2	93	1000
THZ-P1-2	CDC2L5	100	1000
THZ-P1-2	CDK11	92	1000
THZ-P1-2	CDK2	100	1000
THZ-P1-2	CDK3	88	1000
THZ-P1-2	CDK4	71	1000
THZ-P1-2	CDK4-cyclinD1	48	1000
THZ-P1-2	CDK4-cyclinD3	70	1000
THZ-P1-2	CDK5	89	1000
THZ-P1-2	CDK7	37	1000
THZ-P1-2	CDK8	100	1000
THZ-P1-2	CDK9	84	1000
THZ-P1-2	CDKL1	96	1000
THZ-P1-2	CDKL2	87	1000
THZ-P1-2	CDKL3	96	1000
THZ-P1-2	CDKL5	100	1000
THZ-P1-2	CHEK1	98	1000
THZ-P1-2	CHEK2	100	1000
THZ-P1-2	CIT	48	1000
THZ-P1-2	CLK1	96	1000
THZ-P1-2	CLK2	96	1000
THZ-P1-2	CLK3	94	1000
THZ-P1-2	CLK4	95	1000
THZ-P1-2	CSF1R	67	1000
THZ-P1-2	CSF1R-autoinhibited	83	1000
THZ-P1-2	CSK	93	1000
THZ-P1-2	CSNK1A1	92	1000
THZ-P1-2	CSNK1A1L	85	1000
THZ-P1-2	CSNK1D	63	1000
THZ-P1-2	CSNK1E	84	1000
THZ-P1-2	CSNK1G1	96	1000
THZ-P1-2	CSNK1G2	81	1000
THZ-P1-2	CSNK1G3	99	1000
THZ-P1-2	CSNK2A1	27	1000
THZ-P1-2	CSNK2A2	1.3	1000
THZ-P1-2	CTK	100	1000
THZ-P1-2	DAPK1	100	1000
THZ-P1-2	DAPK2	91	1000
THZ-P1-2	DAPK3	100	1000
THZ-P1-2	DCAMKL1	100	1000
THZ-P1-2	DCAMKL2	100	1000
THZ-P1-2	DCAMKL3	96	1000
THZ-P1-2	DDR1	67	1000
THZ-P1-2	DDR2	92	1000
THZ-P1-2	DLK	93	1000
THZ-P1-2	DMPK	82	1000
THZ-P1-2	DMPK2	93	1000
THZ-P1-2	DRAK1	75	1000
THZ-P1-2	DRAK2	61	1000
THZ-P1-2	DYRK1A	95	1000
THZ-P1-2	DYRK1B	89	1000
THZ-P1-2	DYRK2	85	1000
THZ-P1-2	EGFR	22	1000
THZ-P1-2	EGFR(E746-A750del)	1.3	1000
THZ-P1-2	EGFR(G719C)	18	1000
THZ-P1-2	EGFR(G719S)	22	1000
THZ-P1-2	EGFR(L747-E749del, A750P)	9	1000
THZ-P1-2	EGFR(L747-S752del, P753S)	16	1000
THZ-P1-2	EGFR(L747-T751del,Sins)	6.8	1000
THZ-P1-2	EGFR(L858R)	18	1000
THZ-P1-2	EGFR(L858R,T790M)	73	1000
THZ-P1-2	EGFR(L861Q)	21	1000
THZ-P1-2	EGFR(S752-I759del)	14	1000
THZ-P1-2	EGFR(T790M)	95	1000
THZ-P1-2	EIF2AK1	98	1000
THZ-P1-2	EPHA1	78	1000
THZ-P1-2	EPHA2	71	1000
THZ-P1-2	EPHA3	100	1000
THZ-P1-2	EPHA4	100	1000
THZ-P1-2	EPHA5	87	1000
THZ-P1-2	EPHA6	100	1000
THZ-P1-2	EPHA7	100	1000
THZ-P1-2	EPHA8	100	1000
THZ-P1-2	EPHB1	75	1000
THZ-P1-2	EPHB2	82	1000
THZ-P1-2	EPHB3	100	1000
THZ-P1-2	EPHB4	89	1000
THZ-P1-2	EPHB6	72	1000
THZ-P1-2	ERBB2	91	1000
THZ-P1-2	ERBB3	100	1000
THZ-P1-2	ERBB4	88	1000
THZ-P1-2	ERK1	94	1000
THZ-P1-2	ERK2	87	1000
THZ-P1-2	ERK3	87	1000
THZ-P1-2	ERK4	70	1000
THZ-P1-2	ERK5	74	1000
THZ-P1-2	ERK8	74	1000
THZ-P1-2	ERN1	100	1000
THZ-P1-2	FAK	90	1000
THZ-P1-2	FER	95	1000
THZ-P1-2	FES	100	1000
THZ-P1-2	FGFR1	95	1000
THZ-P1-2	FGFR2	98	1000
THZ-P1-2	FGFR3	88	1000
THZ-P1-2	FGFR3(G697C)	91	1000
THZ-P1-2	FGFR4	92	1000
THZ-P1-2	FGR	82	1000
THZ-P1-2	FLT1	89	1000
THZ-P1-2	FLT3	90	1000
THZ-P1-2	FLT3(D835H)	50	1000
THZ-P1-2	FLT3(D835V)	37	1000
THZ-P1-2	FLT3(D835Y)	45	1000
THZ-P1-2	FLT3(ITD)	62	1000
THZ-P1-2	FLT3(ITD,D835V)	51	1000
THZ-P1-2	FLT3(ITD,F691L)	89	1000
THZ-P1-2	FLT3(K663Q)	82	1000
THZ-P1-2	FLT3(N841I)	60	1000
THZ-P1-2	FLT3(R834Q)	97	1000
THZ-P1-2	FLT3-autoinhibited	83	1000
THZ-P1-2	FLT4	88	1000
THZ-P1-2	FRK	96	1000
THZ-P1-2	FYN	92	1000
THZ-P1-2	GAK	88	1000
THZ-P1-2	GCN2(Kin.Dom.2,S808G)	75	1000
THZ-P1-2	GRK1	100	1000
THZ-P1-2	GRK2	90	1000
THZ-P1-2	GRK3	63	1000
THZ-P1-2	GRK4	96	1000
THZ-P1-2	GRK7	100	1000
THZ-P1-2	GSK3A	52	1000
THZ-P1-2	GSK3B	98	1000
THZ-P1-2	HASPIN	97	1000
THZ-P1-2	HCK	98	1000
THZ-P1-2	HIPK1	100	1000
THZ-P1-2	HIPK2	100	1000
THZ-P1-2	HIPK3	93	1000
THZ-P1-2	HIPK4	47	1000
THZ-P1-2	HPK1	100	1000
THZ-P1-2	HUNK	100	1000
THZ-P1-2	ICK	100	1000
THZ-P1-2	IGF1R	93	1000
THZ-P1-2	IKK-alpha	72	1000
THZ-P1-2	IKK-beta	73	1000
THZ-P1-2	IKK-epsilon	100	1000
THZ-P1-2	INSR	100	1000
THZ-P1-2	INSRR	82	1000
THZ-P1-2	IRAK1	85	1000
THZ-P1-2	IRAK3	56	1000
THZ-P1-2	IRAK4	100	1000
THZ-P1-2	ITK	100	1000
THZ-P1-2	JAK1(JH1domain-catalytic)	74	1000
THZ-P1-2	JAK1(JH2domain-pseudokinase)	74	1000
THZ-P1-2	JAK2(JH1domain-catalytic)	100	1000
THZ-P1-2	JAK3(JH1domain-catalytic)	97	1000
THZ-P1-2	JNK1	86	1000
THZ-P1-2	JNK2	90	1000
THZ-P1-2	JNK3	92	1000
THZ-P1-2	KIT	24	1000
THZ-P1-2	KIT(A829P)	57	1000
THZ-P1-2	KIT(D816H)	35	1000
THZ-P1-2	KIT(D816V)	4.2	1000
THZ-P1-2	KIT(L576P)	12	1000
THZ-P1-2	KIT(V559D)	11	1000
THZ-P1-2	KIT(V559D,T670I)	92	1000
THZ-P1-2	KIT(V559D,V654A)	59	1000
THZ-P1-2	KIT-autoinhibited	86	1000
THZ-P1-2	LATS1	100	1000
THZ-P1-2	LATS2	100	1000
THZ-P1-2	LCK	79	1000
THZ-P1-2	LIMK1	64	1000
THZ-P1-2	LIMK2	63	1000
THZ-P1-2	LKB1	64	1000
THZ-P1-2	LOK	94	1000
THZ-P1-2	LRRK2	91	1000
THZ-P1-2	LRRK2(G2019S)	90	1000
THZ-P1-2	LTK	93	1000
THZ-P1-2	LYN	89	1000
THZ-P1-2	LZK	100	1000
THZ-P1-2	MAK	100	1000
THZ-P1-2	MAP3K1	78	1000
THZ-P1-2	MAP3K15	100	1000
THZ-P1-2	MAP3K2	100	1000
THZ-P1-2	MAP3K3	100	1000
THZ-P1-2	MAP3K4	92	1000
THZ-P1-2	MAP4K2	99	1000
THZ-P1-2	MAP4K3	100	1000
THZ-P1-2	MAP4K4	79	1000
THZ-P1-2	MAP4K5	94	1000
THZ-P1-2	MAPKAPK2	100	1000
THZ-P1-2	MAPKAPK5	93	1000
THZ-P1-2	MARK1	95	1000
THZ-P1-2	MARK2	100	1000
THZ-P1-2	MARK3	82	1000
THZ-P1-2	MARK4	95	1000
THZ-P1-2	MAST1	97	1000
THZ-P1-2	MEK1	92	1000
THZ-P1-2	MEK2	100	1000
THZ-P1-2	MEK3	99	1000
THZ-P1-2	MEK4	100	1000
THZ-P1-2	MEK5	93	1000
THZ-P1-2	MEK6	92	1000
THZ-P1-2	MELK	100	1000
THZ-P1-2	MERTK	71	1000
THZ-P1-2	MET	98	1000
THZ-P1-2	MET(M1250T)	90	1000
THZ-P1-2	MET(Y1235D)	100	1000
THZ-P1-2	MINK	88	1000
THZ-P1-2	MKK7	100	1000
THZ-P1-2	MKNK1	87	1000
THZ-P1-2	MKNK2	21	1000
THZ-P1-2	MLCK	98	1000
THZ-P1-2	MLK1	83	1000
THZ-P1-2	MLK2	86	1000
THZ-P1-2	MLK3	73	1000
THZ-P1-2	MRCKA	100	1000
THZ-P1-2	MRCKB	100	1000
THZ-P1-2	MST1	82	1000
THZ-P1-2	MST1R	99	1000
THZ-P1-2	MST2	100	1000
THZ-P1-2	MST3	100	1000
THZ-P1-2	MST4	97	1000
THZ-P1-2	MTOR	100	1000
THZ-P1-2	MUSK	84	1000
THZ-P1-2	MYLK	99	1000
THZ-P1-2	MYLK2	91	1000
THZ-P1-2	MYLK4	76	1000
THZ-P1-2	MYO3A	100	1000
THZ-P1-2	MYO3B	100	1000
THZ-P1-2	NDR1	100	1000
THZ-P1-2	NDR2	97	1000
THZ-P1-2	NEK1	100	1000
THZ-P1-2	NEK10	100	1000
THZ-P1-2	NEK11	61	1000
THZ-P1-2	NEK2	98	1000
THZ-P1-2	NEK3	100	1000
THZ-P1-2	NEK4	100	1000
THZ-P1-2	NEK5	87	1000
THZ-P1-2	NEK6	86	1000
THZ-P1-2	NEK7	98	1000
THZ-P1-2	NEK9	98	1000
THZ-P1-2	NIK	100	1000
THZ-P1-2	NIM1	100	1000
THZ-P1-2	NLK	97	1000
THZ-P1-2	OSR1	100	1000
THZ-P1-2	p38-alpha	100	1000
THZ-P1-2	p38-beta	100	1000
THZ-P1-2	p38-delta	85	1000
THZ-P1-2	p38-gamma	100	1000
THZ-P1-2	PAK1	91	1000
THZ-P1-2	PAK2	91	1000
THZ-P1-2	PAK3	89	1000
THZ-P1-2	PAK4	98	1000
THZ-P1-2	PAK6	78	1000
THZ-P1-2	PAK7	98	1000
THZ-P1-2	PCTK1	100	1000
THZ-P1-2	PCTK2	91	1000
THZ-P1-2	PCTK3	97	1000
THZ-P1-2	PDGFRA	58	1000
THZ-P1-2	PDGFRB	4.3	1000
THZ-P1-2	PDPK1	100	1000
THZ-P1-2	PFCDPK1(P.falciparum)	100	1000
THZ-P1-2	PFPK5(P.falciparum)	91	1000
THZ-P1-2	PFTAIRE2	92	1000
THZ-P1-2	PFTK1	82	1000
THZ-P1-2	PHKG1	100	1000
THZ-P1-2	PHKG2	100	1000
THZ-P1-2	PIK3C2B	95	1000
THZ-P1-2	PIK3C2G	100	1000
THZ-P1-2	PIK3CA	100	1000
THZ-P1-2	PIK3CA(C420R)	100	1000
THZ-P1-2	PIK3CA(E542K)	100	1000
THZ-P1-2	PIK3CA(E545A)	100	1000
THZ-P1-2	PIK3CA(E545K)	100	1000
THZ-P1-2	PIK3CA(H1047L)	100	1000
THZ-P1-2	PIK3CA(H1047Y)	87	1000
THZ-P1-2	PIK3CA(I800L)	100	1000
THZ-P1-2	PIK3CA(M1043I)	100	1000
THZ-P1-2	PIK3CA(Q546K)	99	1000
THZ-P1-2	PIK3CB	100	1000
THZ-P1-2	PIK3CD	100	1000
THZ-P1-2	PIK3CG	100	1000
THZ-P1-2	PIK4CB	95	1000
THZ-P1-2	PIKFYVE	6.4	1000
THZ-P1-2	PIM1	95	1000
THZ-P1-2	PIM2	90	1000
THZ-P1-2	PIM3	96	1000
THZ-P1-2	PIP5K1A	84	1000
THZ-P1-2	PIP5K1C	20	1000
THZ-P1-2	PIP5K2B	82	1000
THZ-P1-2	PIP5K2C	9	1000
THZ-P1-2	PKAC-alpha	100	1000
THZ-P1-2	PKAC-beta	85	1000
THZ-P1-2	PKMYT1	99	1000
THZ-P1-2	PKN1	100	1000
THZ-P1-2	PKN2	76	1000
THZ-P1-2	PKNB(M.tuberculosis)	100	1000
THZ-P1-2	PLK1	100	1000
THZ-P1-2	PLK2	100	1000
THZ-P1-2	PLK3	100	1000
THZ-P1-2	PLK4	93	1000
THZ-P1-2	PRKCD	100	1000
THZ-P1-2	PRKCE	100	1000
THZ-P1-2	PRKCH	93	1000
THZ-P1-2	PRKCI	96	1000
THZ-P1-2	PRKCQ	93	1000
THZ-P1-2	PRKD1	100	1000
THZ-P1-2	PRKD2	75	1000
THZ-P1-2	PRKD3	94	1000
THZ-P1-2	PRKG1	100	1000
THZ-P1-2	PRKG2	100	1000
THZ-P1-2	PRKR	97	1000
THZ-P1-2	PRKX	100	1000
THZ-P1-2	PRP4	82	1000
THZ-P1-2	PYK2	91	1000
THZ-P1-2	QSK	95	1000
THZ-P1-2	RAF1	100	1000
THZ-P1-2	RET	67	1000
THZ-P1-2	RET(M918T)	73	1000
THZ-P1-2	RET(V804L)	99	1000
THZ-P1-2	RET(V804M)	96	1000
THZ-P1-2	RIOK1	87	1000
THZ-P1-2	RIOK2	91	1000
THZ-P1-2	RIOK3	82	1000
THZ-P1-2	RIPK1	86	1000
THZ-P1-2	RIPK2	91	1000
THZ-P1-2	RIPK4	99	1000
THZ-P1-2	RIPK5	100	1000
THZ-P1-2	ROCK1	100	1000
THZ-P1-2	ROCK2	91	1000
THZ-P1-2	ROS1	94	1000
THZ-P1-2	RPS6KA4(Kin.Dom.1-N-terminal)	0.1	1000
THZ-P1-2	RPS6KA4(Kin.Dom.2-C-terminal)	95	1000
THZ-P1-2	RPS6KA5(Kin.Dom.1-N-terminal)	96	1000
THZ-P1-2	RPS6KA5(Kin.Dom.2-C-terminal)	99	1000
THZ-P1-2	RSK1(Kin.Dom.1-N-terminal)	86	1000
THZ-P1-2	RSK1(Kin.Dom.2-C-terminal)	100	1000
THZ-P1-2	RSK2(Kin.Dom.1-N-terminal)	96	1000
THZ-P1-2	RSK2(Kin.Dom.2-C-terminal)	90	1000
THZ-P1-2	RSK3(Kin.Dom.1-N-terminal)	91	1000
THZ-P1-2	RSK3(Kin.Dom.2-C-terminal)	94	1000
THZ-P1-2	RSK4(Kin.Dom.1-N-terminal)	47	1000
THZ-P1-2	RSK4(Kin.Dom.2-C-terminal)	100	1000
THZ-P1-2	S6K1	100	1000
THZ-P1-2	SBK1	100	1000
THZ-P1-2	SGK	100	1000
THZ-P1-2	SgK110	100	1000
THZ-P1-2	SGK2	100	1000
THZ-P1-2	SGK3	89	1000
THZ-P1-2	SIK	39	1000
THZ-P1-2	SIK2	47	1000
THZ-P1-2	SLK	99	1000
THZ-P1-2	SNARK	98	1000
THZ-P1-2	SNRK	96	1000
THZ-P1-2	SRC	23	1000
THZ-P1-2	SRMS	79	1000
THZ-P1-2	SRPK1	81	1000
THZ-P1-2	SRPK2	100	1000
THZ-P1-2	SRPK3	90	1000
THZ-P1-2	STK16	88	1000
THZ-P1-2	STK33	100	1000
THZ-P1-2	STK35	100	1000
THZ-P1-2	STK36	38	1000
THZ-P1-2	STK39	100	1000
THZ-P1-2	SYK	80	1000
THZ-P1-2	TAK1	78	1000
THZ-P1-2	TAOK1	98	1000
THZ-P1-2	TAOK2	100	1000
THZ-P1-2	TAOK3	100	1000
THZ-P1-2	TBK1	95	1000
THZ-P1-2	TEC	89	1000
THZ-P1-2	TESK1	88	1000
THZ-P1-2	TGFBR1	100	1000
THZ-P1-2	TGFBR2	97	1000
THZ-P1-2	TIE1	87	1000
THZ-P1-2	TIE2	98	1000
THZ-P1-2	TLK1	94	1000
THZ-P1-2	TLK2	99	1000
THZ-P1-2	TNIK	98	1000
THZ-P1-2	TNK1	81	1000
THZ-P1-2	TNK2	48	1000
THZ-P1-2	TNNI3K	80	1000
THZ-P1-2	TRKA	72	1000
THZ-P1-2	TRKB	100	1000
THZ-P1-2	TRKC	80	1000
THZ-P1-2	TRPM6	91	1000
THZ-P1-2	TSSK1B	95	1000
THZ-P1-2	TSSK3	100	1000
THZ-P1-2	TTK	94	1000
THZ-P1-2	TXK	93	1000
THZ-P1-2	TYK2(JH1domain-catalytic)	100	1000
THZ-P1-2	TYK2(JH2domain-pseudokinase)	0.9	1000
THZ-P1-2	TYRO3	94	1000
THZ-P1-2	ULK1	100	1000
THZ-P1-2	ULK2	100	1000
THZ-P1-2	ULK3	100	1000
THZ-P1-2	VEGFR2	88	1000
THZ-P1-2	VPS34	90	1000
THZ-P1-2	VRK2	90	1000
THZ-P1-2	WEE1	90	1000
THZ-P1-2	WEE2	100	1000
THZ-P1-2	WNK1	100	1000
THZ-P1-2	WNK2	100	1000
THZ-P1-2	WNK3	100	1000
THZ-P1-2	WNK4	95	1000
THZ-P1-2	YANK1	87	1000
THZ-P1-2	YANK2	100	1000
THZ-P1-2	YANK3	84	1000
THZ-P1-2	YES	92	1000
THZ-P1-2	YSK1	95	1000
THZ-P1-2	YSK4	100	1000
THZ-P1-2	ZAK	93	1000
THZ-P1-2	ZAP70	100	1000
